# What makes *Candida auris* pan-drug resistant? Integrative insights from genomic, transcriptomic, and phenomic analysis of clinical strains resistant to all four major classes of antifungal drugs

**DOI:** 10.1101/2024.06.18.599548

**Authors:** Johanna Rhodes, Jonathan Jacobs, Emily K. Dennis, Swati R. Manjari, Nilesh Banavali, Robert Marlow, Mohammed Anower Rokebul, Sudha Chaturvedi, Vishnu Chaturvedi

**Author notes:** Corresponding author: < >. Equal contributions (Johanna Rhodes, Jonathan Jacobs).

## Abstract

The global epidemic of drug-resistant *Candida auris* continues unabated. We do not know what caused the unprecedented appearance of pan-drug resistant (PDR) *Candida auris* strains in a hospitalized patient in New York; the initial report highlighted both known and unique mutations in the prominent gene targets of azoles, amphotericin B, echinocandins, and flucytosine antifungal drugs. However, the factors that allow *C. auris* to acquire multi-drug resistance and pan-drug resistance are not known. Therefore, we conducted a comprehensive genomic, transcriptomic, and phenomic analysis to better understand PDR *C. auris*. Among 1,570 genetic variants in drug-resistant *C. auris*, 299 were unique to PDR strains. The whole genome sequencing results suggested perturbations in genes associated with nucleotide biosynthesis, mRNA processing, and nuclear export of mRNA. Whole transcriptome sequencing of PDR *C. auris* revealed two genes to be significantly differentially expressed - a DNA repair protein and DNA replication-dependent chromatin assembly factor 1. Of 59 novel transcripts, 12 candidate transcripts had no known homology among expressed transcripts found in other organisms. We observed no fitness defects among multi-drug resistant (MDR) and PDR *C. auris* strains grown in nutrient-deficient or - enriched media at different temperatures. Phenotypic profiling revealed wider adaptability to nitrogenous nutrients with an uptick in the utilization of substrates critical in upper glycolysis and tricarboxylic acid cycle. Structural modelling of 33-amino acid deletion in the gene for uracil phosphoribosyl transferase suggested an alternate route in *C. auris* to generate uracil monophosphate that does not accommodate 5-fluorouracil as a substrate. Overall, we find evidence of metabolic adaptations in MDR and PDR *C. auris* in response to antifungal drug lethality without deleterious fitness costs.
