## Supplementary Data S1 for "What makes *Candida auris* pan-drug resistant? Integrative insights from genomic, transcriptomic, and phenomic analysis of clinical strains resistant to all four major classes of antifungal drugs"

### Sheet: Table S1
Chromosome	Region	Type	Length	Coding region change	Amino acid change	Non-synonymous	Overlapping gene name	GO-terms	P-values
PEKT02000002	63976	SNV	1	PIS58040.1:c.1795A>G	PIS58040.1:p.Thr599Ala	Yes	B9J08_000526	-	-
PEKT02000002	1006636	SNV	1	PIS58465.1:c.1904T>G	PIS58465.1:p.Phe635Cys	Yes	B9J08_000964	-	-
PEKT02000003	645967^645968	Insertion	9	PIS56818.1:c.210_218dupGAAGGAGAA	PIS56818.1:p.Glu72_Asn73insLysLysGlu	Yes	B9J08_001363	464	0.312874
PEKT02000004	597857..598036	Deletion	180	PIS55703.1:c.67_246del	PIS55703.1:p.Ala23_Gly82del	Yes	B9J08_001808	0042147 , 0045053 , 0007154	0.8280771453244138, 0.00554002703323675, 0.5770188508607299
PEKT02000004	672275^672276	Insertion	1	PIS55741.1:c.1579dupC	PIS55741.1:p.Ser527fs	Yes	B9J08_001846	0051168 , 0006406 , 0055085 , 0000055 , 0000056 , 0016973	0.22129649555445896, 0.33769078016395426, 0.5115068939613976, 8.387688934166082E-4, 0.2218757123275834, 0.028072808062962973
PEKT02000004	679875	SNV	1	PIS55745.1:c.134G>T	PIS55745.1:p.Gly45Val	Yes	B9J08_001850	0006164 , 0006188 , 0006189	0.5835649225570266, 0.11754341807198576, 0.6326005204304177
PEKT02000007	14871..14894	Deletion	24	PIS51023.1:c.45_68delAATCGTAAACGGGAACGTCAACGG	PIS51023.1:p.Ile16_Gly23del	Yes	B9J08_002593	-	-
PEKT02000007	158769	Deletion	1	PIS51088.1:c.143+23delT		-	B9J08_002660	55085	0.511507
PEKT02000007	2409986..2410000	Deletion	15	PIS52149.1:c.1293_1307delATTCGGACAATCAGG	PIS52149.1:p.Gln444_Gly448del	Yes	B9J08_003760	0071472 , 0006607 , 0000972 , 0031990 , 0000973 , 0016973	0.5280005850810643, 0.0567756295883699, 0.004929839471556341, 0.07894966403799275, 0.46267465125770313, 0.028072808062962973
PEKT02000007	3118717..3118855	Deletion	139	PIS52459.1:c.-38_101del	PIS52459.1:p.Met1?	Yes	B9J08_004076	8655	0.0134494
PEKT02000007	3187817..3187818	MNV	2	PIS52483.1:c.1584_1585delinsCC	PIS52483.1:p.Glu529Gln	Yes	B9J08_004100	-	-
PEKT02000007	3187844..3187845	MNV	2	PIS52483.1:c.1611_1612delinsTG	PIS52483.1:p.Gln538Glu	Yes	B9J08_004100	-	-
PEKT02000007	3187872	SNV	1	PIS52483.1:c.1639G>C	PIS52483.1:p.Glu547Gln	Yes	B9J08_004100	-	-
PEKT02000007	3187820	SNV	1	PIS52483.1:c.1587G>A		No	B9J08_004100	-	-
PEKT02000007	3187823	SNV	1	PIS52483.1:c.1590T>A		No	B9J08_004100	-	-
PEKT02000007	3187829	SNV	1	PIS52483.1:c.1596C>A		No	B9J08_004100	-	-
PEKT02000007	3187835	SNV	1	PIS52483.1:c.1602C>T		No	B9J08_004100	-	-
PEKT02000007	3187844	SNV	1	PIS52483.1:c.1611C>T		No	B9J08_004100	-	-
PEKT02000007	3187847	SNV	1	PIS52483.1:c.1614A>G		No	B9J08_004100	-	-
PEKT02000007	3187850	SNV	1	PIS52483.1:c.1617A>T		No	B9J08_004100	-	-
PEKT02000007	3187856	SNV	1	PIS52483.1:c.1623A>C		No	B9J08_004100	-	-
PEKT02000008	863397..863417	Deletion	21	PIS50627.1:c.576_596delGATGGACAAGGAGGAAGAGAA	PIS50627.1:p.Lys192_Glu198del	Yes	B9J08_004455	-	-
PEKT02000010	212166^212167	Insertion	7	PIS48302.1:c.71_72insTAGTGGG	PIS48302.1:p.Asp25fs	Yes	B9J08_004988	6355	0.012206
PEKT02000010	720982..720984	Deletion	3	PIS48536.1:c.749+364_749+366delTTT		-	B9J08_005230	0006633 , 0006412	0.46267465125770313, 0.992267790861714
PEKT02000010	1267312..1267466	Deletion	155	PIS48768.1:c.102+252_103-402del		-	B9J08_005472	-	-
PEKT02000001	69350	SNV	1			-
PEKT02000001	107457	Deletion	1			-
PEKT02000001	170748	SNV	1			-
PEKT02000001	171092^171093	Insertion	1			-
PEKT02000001	171272	Deletion	1			-
PEKT02000001	216473	Deletion	1			-
PEKT02000001	685812	Deletion	1			-
PEKT02000001	697592	Deletion	1			-
PEKT02000001	718864^718865	Insertion	1			-
PEKT02000001	789532	Deletion	1			-
PEKT02000001	789589	SNV	1			-
PEKT02000001	867137^867138	Insertion	1			-
PEKT02000001	869024	Deletion	1			-
PEKT02000001	898347..898349	Deletion	3			-
PEKT02000001	968467	Deletion	1			-
PEKT02000001	968838	Deletion	1			-
PEKT02000002	19953	Deletion	1			-
PEKT02000002	226889	SNV	1			-
PEKT02000002	226891	Deletion	1			-
PEKT02000002	226893	SNV	1			-
PEKT02000002	226893	Deletion	1			-
PEKT02000002	226895	SNV	1			-
PEKT02000002	226897	SNV	1			-
PEKT02000002	226899	SNV	1			-
PEKT02000002	226901	SNV	1			-
PEKT02000002	226903	SNV	1			-
PEKT02000002	226907	SNV	1			-
PEKT02000002	226915	SNV	1			-
PEKT02000002	226917	SNV	1			-
PEKT02000002	328461..328462	MNV	2			-
PEKT02000002	544183	Deletion	1			-
PEKT02000002	590821	Deletion	1			-
PEKT02000002	590841	Deletion	1			-
PEKT02000002	643012	Deletion	1			-
PEKT02000002	647279	SNV	1			-
PEKT02000002	712653^712654	Insertion	1			-
PEKT02000002	742387^742388	Insertion	1			-
PEKT02000002	772366^772367	Insertion	2			-
PEKT02000002	816939	SNV	1			-
PEKT02000002	868782	Deletion	1			-
PEKT02000002	923203	Deletion	1			-
PEKT02000002	934453^934454	Insertion	1			-
PEKT02000002	1209975	Deletion	1			-
PEKT02000002	1228515	SNV	1			-
PEKT02000002	1228517	SNV	1			-
PEKT02000002	1280337^1280338	Insertion	14			-
PEKT02000003	17689..17692	Deletion	4			-
PEKT02000003	106391	Deletion	1			-
PEKT02000003	186425	Deletion	1			-
PEKT02000003	216687	Deletion	1			-
PEKT02000003	222837..222843	Deletion	7			-
PEKT02000003	366655^366656	Insertion	1			-
PEKT02000003	380626^380627	Insertion	1			-
PEKT02000003	535020^535021	Insertion	1			-
PEKT02000003	590877	Deletion	1			-
PEKT02000003	610776^610777	Insertion	1			-
PEKT02000003	612863^612864	Insertion	1			-
PEKT02000003	623760^623761	Insertion	1			-
PEKT02000003	750540..750541	Deletion	2			-
PEKT02000003	777762	Deletion	1			-
PEKT02000003	780687	SNV	1			-
PEKT02000003	800906..800911	Deletion	6			-
PEKT02000003	1020073	Deletion	1			-
PEKT02000003	1024390	Deletion	1			-
PEKT02000003	1045883	SNV	1			-
PEKT02000004	56311	Deletion	1			-
PEKT02000004	69598..69599	Deletion	2			-
PEKT02000004	81130..81132	Deletion	3			-
PEKT02000004	103782	SNV	1			-
PEKT02000004	147121^147122	Insertion	1			-
PEKT02000004	241827	Deletion	1			-
PEKT02000004	294424^294425	Insertion	23			-
PEKT02000004	330202..330204	Deletion	3			-
PEKT02000004	456974^456975	Insertion	1			-
PEKT02000004	491209	Deletion	1			-
PEKT02000004	525811..525812	Deletion	2			-
PEKT02000004	562983	Deletion	1			-
PEKT02000004	580472..580473	Deletion	2			-
PEKT02000004	612656	SNV	1			-
PEKT02000004	696151	SNV	1			-
PEKT02000004	696151	Replacement	2			-
PEKT02000004	794971	Deletion	1			-
PEKT02000004	814052..814053	Deletion	2			-
PEKT02000004	824784	Deletion	1			-
PEKT02000005	12060	SNV	1			-
PEKT02000005	35870	Deletion	1			-
PEKT02000005	46527	Deletion	1			-
PEKT02000005	61918	Deletion	1			-
PEKT02000005	82460..82462	Deletion	3			-
PEKT02000005	309376..309377	Deletion	2			-
PEKT02000005	327574..327575	Deletion	2			-
PEKT02000005	344954	Deletion	1			-
PEKT02000005	357322	Deletion	1			-
PEKT02000005	411574	Deletion	1			-
PEKT02000005	458995..458996	Deletion	2			-
PEKT02000005	565981	Deletion	1			-
PEKT02000005	585041..585043	Deletion	3			-
PEKT02000005	585074	SNV	1			-
PEKT02000005	613441	Deletion	1			-
PEKT02000006	6038..6039	Deletion	2			-
PEKT02000006	59872	Deletion	1			-
PEKT02000006	220482	Deletion	1			-
PEKT02000006	262491	Deletion	1			-
PEKT02000006	293908	SNV	1			-
PEKT02000006	315513	Deletion	1			-
PEKT02000006	423852^423853	Insertion	2			-
PEKT02000006	464356	Deletion	1			-
PEKT02000006	585926^585927	Insertion	1			-
PEKT02000006	706933	Deletion	1			-
PEKT02000006	758698^758699	Insertion	1			-
PEKT02000006	774453..774457	Deletion	5			-
PEKT02000007	22918^22919	Insertion	1			-
PEKT02000007	194607	Deletion	1			-
PEKT02000007	227443	Deletion	1			-
PEKT02000007	255526^255527	Insertion	1			-
PEKT02000007	338701	Deletion	1			-
PEKT02000007	366571	Deletion	1			-
PEKT02000007	475548	Deletion	1			-
PEKT02000007	661487..661488	Deletion	2			-
PEKT02000007	685502	Deletion	1			-
PEKT02000007	714520	Deletion	1			-
PEKT02000007	751377	Deletion	1			-
PEKT02000007	751601	SNV	1			-
PEKT02000007	816519..816521	Deletion	3			-
PEKT02000007	868377	Deletion	1			-
PEKT02000007	936447..936449	Deletion	3			-
PEKT02000007	936448..936449	Deletion	2			-
PEKT02000007	936452	Deletion	1			-
PEKT02000007	976622	Deletion	1			-
PEKT02000007	1051048	Deletion	1			-
PEKT02000007	1053728	SNV	1			-
PEKT02000007	1095119..1095120	MNV	2			-
PEKT02000007	1095123	SNV	1			-
PEKT02000007	1189033	Deletion	1			-
PEKT02000007	1234309	Deletion	1			-
PEKT02000007	1363849	Deletion	1			-
PEKT02000007	1450040	Deletion	1			-
PEKT02000007	1656846	SNV	1			-
PEKT02000007	1746211^1746212	Insertion	1			-
PEKT02000007	1762702..1762703	Deletion	2			-
PEKT02000007	1777491^1777492	Insertion	1			-
PEKT02000007	1794220..1794221	Deletion	2			-
PEKT02000007	1904272	Deletion	1			-
PEKT02000007	1955118	Deletion	1			-
PEKT02000007	1960105	Deletion	1			-
PEKT02000007	2008924	Deletion	1			-
PEKT02000007	2038314..2038316	Deletion	3			-
PEKT02000007	2048901	Deletion	1			-
PEKT02000007	2050846	Deletion	1			-
PEKT02000007	2107713	Deletion	1			-
PEKT02000007	2210197	Deletion	1			-
PEKT02000007	2254325^2254326	Insertion	1			-
PEKT02000007	2278537	Deletion	1			-
PEKT02000007	2312861	Deletion	1			-
PEKT02000007	2316549..2316550	Deletion	2			-
PEKT02000007	2385964..2385965	Deletion	2			-
PEKT02000007	2515612	Deletion	1			-
PEKT02000007	2528203	Deletion	1			-
PEKT02000007	2687770..2687771	Deletion	2			-
PEKT02000007	2701839	Deletion	1			-
PEKT02000007	2856629^2856630	Insertion	1			-
PEKT02000007	2867621..2867622	Deletion	2			-
PEKT02000007	2868633^2868634	Insertion	1			-
PEKT02000007	2879637	Deletion	1			-
PEKT02000007	2898733	Deletion	1			-
PEKT02000007	3055028..3055029	Deletion	2			-
PEKT02000007	3055031	Deletion	1			-
PEKT02000007	3096777..3096778	Deletion	2			-
PEKT02000007	3124521	Deletion	1			-
PEKT02000007	3149051^3149052	Insertion	1			-
PEKT02000007	3150349	Deletion	1			-
PEKT02000008	3297	Deletion	1			-
PEKT02000008	116464	Deletion	1			-
PEKT02000008	181941^181942	Insertion	1			-
PEKT02000008	317263	Deletion	1			-
PEKT02000008	504273^504274	Insertion	1			-
PEKT02000008	515203	Deletion	1			-
PEKT02000008	526511..526512	Deletion	2			-
PEKT02000008	534513..534514	Deletion	2			-
PEKT02000008	538569	Deletion	1			-
PEKT02000008	566803..566804	MNV	2			-
PEKT02000008	612145	Deletion	1			-
PEKT02000008	612145..612146	Deletion	2			-
PEKT02000008	627110	Deletion	1			-
PEKT02000008	632193^632194	Insertion	1			-
PEKT02000008	632195^632196	Insertion	1			-
PEKT02000008	632198^632199	Insertion	3			-
PEKT02000008	632200^632201	Insertion	3			-
PEKT02000008	632201^632202	Insertion	5			-
PEKT02000008	632207^632208	Insertion	4			-
PEKT02000008	632208^632209	Insertion	4			-
PEKT02000008	632210	SNV	1			-
PEKT02000008	650992..650993	Deletion	2			-
PEKT02000008	708001	Deletion	1			-
PEKT02000008	821343..821344	Deletion	2			-
PEKT02000009	6699	SNV	1			-
PEKT02000009	10601	SNV	1			-
PEKT02000009	10934	SNV	1			-
PEKT02000009	10940	SNV	1			-
PEKT02000009	10942	SNV	1			-
PEKT02000009	10944	SNV	1			-
PEKT02000009	10948	SNV	1			-
PEKT02000009	40115^40116	Insertion	1			-
PEKT02000009	159225^159226	Insertion	1			-
PEKT02000009	180174..180177	Deletion	4			-
PEKT02000009	206449	Deletion	1			-
PEKT02000009	212116	Deletion	1			-
PEKT02000009	228077	Deletion	1			-
PEKT02000009	246680..246681	Deletion	2			-
PEKT02000009	277746	Deletion	1			-
PEKT02000009	308275	Deletion	1			-
PEKT02000009	342579..342581	Deletion	3			-
PEKT02000009	399733	Deletion	1			-
PEKT02000009	414653	Deletion	1			-
PEKT02000009	423766	Deletion	1			-
PEKT02000009	439804	SNV	1			-
PEKT02000009	498409	Deletion	1			-
PEKT02000009	614942	Deletion	1			-
PEKT02000009	637638..637640	Deletion	3			-
PEKT02000009	658291	Deletion	1			-
PEKT02000009	702200	Deletion	1			-
PEKT02000009	839936	Deletion	1			-
PEKT02000009	862586	Deletion	1			-
PEKT02000009	906893	Deletion	1			-
PEKT02000009	927185	SNV	1			-
PEKT02000009	984296	Deletion	1			-
PEKT02000009	987482	Deletion	1			-
PEKT02000009	1000651	SNV	1			-
PEKT02000009	1001879	SNV	1			-
PEKT02000009	1001885	SNV	1			-
PEKT02000009	1001931	SNV	1			-
PEKT02000010	164^165	Insertion	1			-
PEKT02000010	366..367	MNV	2			-
PEKT02000010	384^385	Insertion	8			-
PEKT02000010	135918	Deletion	1			-
PEKT02000010	200550^200551	Insertion	2			-
PEKT02000010	257661	Deletion	1			-
PEKT02000010	402206	Deletion	1			-
PEKT02000010	428677^428678	Insertion	1			-
PEKT02000010	593885	Deletion	1			-
PEKT02000010	634456	Deletion	1			-
PEKT02000010	709463	SNV	1			-
PEKT02000010	719869	Deletion	1			-
PEKT02000010	719869..719870	Deletion	2			-
PEKT02000010	719869..719871	Deletion	3			-
PEKT02000010	719894	SNV	1			-
PEKT02000010	785759..785760	Deletion	2			-
PEKT02000010	803362	Deletion	1			-
PEKT02000010	844485	Deletion	1			-
PEKT02000010	867099..867100	Deletion	2			-
PEKT02000010	867289..867290	Deletion	2			-
PEKT02000010	899970	Deletion	1			-
PEKT02000010	1010086..1010089	Deletion	4			-
PEKT02000010	1026893	Deletion	1			-
PEKT02000010	1111202	Deletion	1			-
PEKT02000010	1382915	SNV	1			-
PEKT02000010	1395611	Deletion	1			-
PEKT02000010	1400236	Deletion	1			-
PEKT02000010	1400254	Deletion	1			-
PEKT02000010	1401419^1401420	Insertion	2			-
PEKT02000012	63711^63712	Insertion	2			-
PEKT02000012	63721^63722	Insertion	1			-
PEKT02000012	65041..65042	Replacement	2			-
PEKT02000013	35744	SNV	1			-
PEKT02000013	36337^36338	Insertion	4			-
PEKT02000013	36347^36348	Insertion	1			-
PEKT02000013	36349^36350	Insertion	5			-
PEKT02000013	36386	Deletion	1			-
PEKT02000013	36389	Deletion	1			-
PEKT02000013	36392..36395	Deletion	4			-
PEKT02000013	36397	SNV	1			-
PEKT02000013	36402..36404	Deletion	3			-
PEKT02000014	7328	Deletion	1			-
MT849287	1385^1386	Insertion	2			-
